# Joint Segmental Duplication Co-option Drives Human-specific Transcriptional Readthrough and Expression Fine-tuning of *NPEPPS*-*TBC1D3*

**DOI:** 10.64898/2026.01.14.699191

**Authors:** Kaiyue Ma, Zikun Yang, Zhengtong Li, Jingyi Guo, Da Lian, Ziyi Wang, Hongyi Ma, Shilong Zhang, Lianting Fu, Hezheng Lyu, Xinrui Jiang, Qiujin Xie, Guanting Li, Chenhao Yang, Jieyi Chen, Juan Zhang, Peng Liu, Xiangyu Yang, Zhen-Ge Luo, Guojie Zhang, Yafei Mao

**Affiliations:** Bio-X Institutes, Key Laboratory for the Genetics of Developmental and Neuropsychiatric Disorders, Ministry of Education, International Peace Maternity and Child Health Hospital, Shanghai Key Laboratory of Embryo Original Diseases, School of Medicine, Shanghai Jiao Tong University, Shanghai, China; Zhiyuan College, Shanghai Jiao Tong University, Shanghai, China; Division of Chemistry I, Department of Medical Biochemistry and Biophysics, Karolinska Institutet, Stockholm, Sweden; Veterinary Hospital, Shanghai Wild Animal Park, Shanghai, China; School of Life Science and Technology & State Key Laboratory of Advanced Medical Materials and Devices, ShanghaiTech University, Shanghai, China; Center for Genomic Research, International Institutes of Medicine, Fourth Affiliated Hospital, Zhejiang University, Yiwu, China; Center of Evolutionary & Organismal Biology, and Women’s Hospital at Zhejiang University School of Medicine, Zhejiang University, Hangzhou, China; School of Medicine, Zhejiang University, Hangzhou, China; Center for Comparative Biomedicine, Ministry of Education Key Laboratory of Systems Biomedicine, State Key Laboratory of Medical Genomics, Institute of Systems Biomedicine, Shanghai Jiao Tong University, Shanghai, China

## Abstract

Segmental duplication (SD) is a major driver of functional changes in evolution and disease. Many genes embedded within SDs, such as *NPEPPS* and *TBC1D3*, display substantial copy number variation (CNV) across individuals. Yet, the precise identification of the functional copies and their transcriptional outputs remains largely unstudied. Focusing on *NPEPPS* and *TBC1D3*, we illustrate human-specific expression fine-tuning mechanisms associated with readthrough transcripts. We identified a human-specific *NPEPPS*-*TBC1D3* digenic genomic structure that originated from a joint SD pair and became fixed across populations. Experiments demonstrate that this structure generates *NPEPPS*-*TBC1D3* readthrough transcripts, which are the predominant isoforms of *TBC1D3* expression in various cell types, fine-tuning its protein level. Furthermore, a human-specific hypomethylation signal within an upstream CpG island of *NPEPPS* precisely pinpoints the expressed *TBC1D3* paralog. Moreover, we reveal transcriptional readthrough events are ∼3-fold enriched for joint-SD-associated transcriptional readthrough (JSDTR) and identify 109 JSDTR gene pairs, including neurodevelopmentally important pairs and clinically interesting *SERF1A/B-SMN1/2*. Taken together, our findings comprehensively describe an example of how a joint SD event shaped evolution and suggest that JSDTR is a broad mechanism for the emergence of new functions.
