## Supplementary Table 3 for "Joint Segmental Duplication Co-option Drives Human-specific Transcriptional Readthrough and Expression Fine-tuning of *NPEPPS*-*TBC1D3*"

### Sheet: README
Sheet	Description
ST3A	Copy numbers of NPEPPS and TBC1D3 in primates
ST3B	Meta information of NPEPPS and TBC1D3 in primates
ST3C	Expression and readthrough features of duplicated CCL4 genes in bonobos and chimpanzees

### Sheet: ST3A
ST3A. Copy numbers of NPEPPS and TBC1D3 in primates
Copy Number		Alignment-based			FastCN-based
Species	Gene	hap1/pat	hap2/mat	diploid	n	Min	Mean	Median	Max
human	NPEPPS	3	NA	NA	43	3.53	6.31	6.29	10.01
	TBC1D3	11	NA	NA	43	20.69	35	36.68	52.74
	NPEPPS-TBC1D3	2	NA	NA	43	NA	NA	NA	NA
bonobo	NPEPPS	2	2	4	10	2.67	2.77	2.78	2.83
	TBC1D3	6	7	13	10	11.22	14.05	14.02	17.86
	NPEPPS-TBC1D3	0	0	0	10	NA	NA	NA	NA
chimpanzee	NPEPPS	2	2	4	10	2.84	3.3	2.98	4.62
	TBC1D3	6	6	12	10	12.66	13.82	13.64	15.52
	NPEPPS-TBC1D3	0	0	0	10	NA	NA	NA	NA
gorilla	NPEPPS	2	2	4	7	2.33	2.5	2.46	2.93
	TBC1D3	11	11	22	7	16.84	25.76	25.18	33.06
	NPEPPS-TBC1D3	0	0	0	7	NA	NA	NA	NA
orangutan	NPEPPS	1	1	2	9	1.79	1.87	1.87	1.99
	TBC1D3	15	21	36	9	35.94	49.57	48.66	67.61
	NPEPPS-TBC1D3	0	0	0	9	NA	NA	NA	NA
macaque	NPEPPS	1	NA	NA	10	1.92	2.17	2.11	2.83
	TBC1D3	24	NA	NA	10	24.47	31.38	30.28	41.58
	NPEPPS-TBC1D3	0	NA	NA	10	NA	NA	NA	NA

### Sheet: ST3B
ST3B. Meta information of NPEPPS and TBC1D3 in primates
Species	Genome	Haplotype	Coordinates	Orientation	SD Type	Gene Name	Description
human	T2T-CHM13v2.0	NA	chr17:48385617-48485055	+	NPEPPS	NPEPPS	aminopeptidase puromycin sensitive
human	T2T-CHM13v2.0	NA	chr17:37222028-37267942	+	NPEPPS	LOC101060212	puromycin-sensitive aminopeptidase-like protein
human	T2T-CHM13v2.0	NA	chr17:39058811-39120263	-	NPEPPS	NPEPPSP1	NPEPPS pseudogene 1
human	T2T-CHM13v2.0	NA	chr17:39044722-39055611	-	TBC1D3	TBC1D3	TBC1 domain family member 3
human	T2T-CHM13v2.0	NA	chr17:38965105-38976002	-	TBC1D3	TBC1D3K	TBC1 domain family member 3K
human	T2T-CHM13v2.0	NA	chr17:38991033-39001929	+	TBC1D3	TBC1D3D	TBC1 domain family member 3D
human	T2T-CHM13v2.0	NA	chr17:38911453-38922351	+	TBC1D3	TBC1D3E	TBC1 domain family member 3E
human	T2T-CHM13v2.0	NA	chr17:37271824-37282718	+	TBC1D3	TBC1D3G	TBC1 domain family member 3G
human	T2T-CHM13v2.0	NA	chr17:37201560-37212432	-	TBC1D3	TBC1D3I	TBC1 domain family member 3I
human	T2T-CHM13v2.0	NA	chr17:37427056-37437947	-	TBC1D3	TBC1D3F	TBC1 domain family member 3F
human	T2T-CHM13v2.0	NA	chr17:37325492-37336387	-	TBC1D3	TBC1D3H	TBC1 domain family member 3H
human	T2T-CHM13v2.0	NA	chr17:37113572-37124448	-	TBC1D3	TBC1D3B	TBC1 domain family member 3B
human	T2T-CHM13v2.0	NA	chr17:60876851-60887767	-	TBC1D3	TBC1D3P1	TBC1 domain family member 3 pseudogene 1
human	T2T-CHM13v2.0	NA	chr17:63134632-63145587	-	TBC1D3	TBC1D3P2	TBC1 domain family member 3 pseudogene 2
bonobo	mPanPan1v2.0	pat	chr19_pat_hsa17:17479584-17569585	-	NPEPPS	NPEPPS	aminopeptidase puromycin sensitive
bonobo	mPanPan1v2.0	pat	chr19_pat_hsa17:26682214-26754824	+	NPEPPS	LOC117976498	puromycin-sensitive aminopeptidase-like protein
bonobo	mPanPan1v2.0	pat	chr19_pat_hsa17:26801997-26812935	+	TBC1D3	LOC117976500	TBC1 domain family member 3D
bonobo	mPanPan1v2.0	pat	chr19_pat_hsa17:26821046-26831984	-	TBC1D3	LOC100990154	TBC1 domain family member 3D
bonobo	mPanPan1v2.0	pat	chr19_pat_hsa17:76165989-76176961	-	TBC1D3	LOC117976570	TBC1 domain family member 3G-like
bonobo	mPanPan1v2.0	pat	chr19_pat_hsa17:76284890-76295810	+	TBC1D3	LOC117976571	TBC1 domain family member 3G-like
bonobo	mPanPan1v2.0	pat	chr19_pat_hsa17:78431075-78441958	-	TBC1D3	LOC117976578	TBC1 domain family member 3G-like
bonobo	mPanPan1v2.0	pat	chr19_pat_hsa17:28302799-28311242	+	TBC1D3	LOC117976504	TBC1 domain family member 3G
bonobo	mPanPan1v2.0	pat	chr19_pat_hsa17:26756641-26759635	+	TBC1D3		3 kbp truncated TBC1D3
chimpanzee	mPanTro3v2.0	hap1	chr19_hap1_hsa17:20469248-20559237	-	NPEPPS	NPEPPS	aminopeptidase puromycin sensitive
chimpanzee	mPanTro3v2.0	hap1	chr19_hap1_hsa17:29827074-29897172	+	NPEPPS	LOC745883	puromycin-sensitive aminopeptidase-like protein
chimpanzee	mPanTro3v2.0	hap1	chr19_hap1_hsa17:29948610-29959552	-	TBC1D3	TBC1D3B	TBC1 domain family, member 3B
chimpanzee	mPanTro3v2.0	hap1	chr19_hap1_hsa17:73127032-73137989	-	TBC1D3	LOC129137631	TBC1 domain family member 3G-like
chimpanzee	mPanTro3v2.0	hap1	chr19_hap1_hsa17:75391554-75402431	-	TBC1D3	LOC112206071	TBC1 domain family member 3G
chimpanzee	mPanTro3v2.0	hap1	chr19_hap1_hsa17:73245914-73256868	+	TBC1D3	LOC747679	TBC1 domain family member 3G-like
chimpanzee	mPanTro3v2.0	hap1	chr19_hap1_hsa17:29898989-29901982	+	TBC1D3	LOC745883	3 kbp truncated TBC1D3; puromycin-sensitive aminopeptidase-like protein
chimpanzee	mPanTro3v2.0	hap1	chr19_hap1_hsa17:31430111-31438554	+	TBC1D3	LOC746725	TBC1 domain family member 3G
gorilla	mGorGor1v2.1	pat	chr4_pat_hsa17x5:44471270-44571242	-	NPEPPS	NPEPPS	aminopeptidase puromycin sensitive
gorilla	mGorGor1v2.1	pat	chr4_pat_hsa17x5:54211027-54241599	+	NPEPPS		30 kbp truncated NPEPPSP1
gorilla	mGorGor1v2.1	pat	chr4_pat_hsa17x5:56531257-56542194	-	TBC1D3	LOC129533797	TBC1 domain family member 3G-like
gorilla	mGorGor1v2.1	pat	chr4_pat_hsa17x5:54400032-54410973	-	TBC1D3	LOC101125558	TBC1 domain family member 3G
gorilla	mGorGor1v2.1	pat	chr4_pat_hsa17x5:56462416-56473357	+	TBC1D3	LOC115934662	TBC1 domain family member 3G-like
gorilla	mGorGor1v2.1	pat	chr4_pat_hsa17x5:54243417-54254353	+	TBC1D3	LOC115933306	TBC1 domain family member 3G-like
gorilla	mGorGor1v2.1	pat	chr4_pat_hsa17x5:56835010-56845967	+	TBC1D3	LOC129533813	TBC1 domain family member 3G-like
gorilla	mGorGor1v2.1	pat	chr4_pat_hsa17x5:54930302-54941235	-	TBC1D3	LOC129533806	TBC1 domain family member 3G-like
gorilla	mGorGor1v2.1	pat	chr4_pat_hsa17x5:54880902-54891836	+	TBC1D3	LOC129533808	TBC1 domain family member 3G-like
gorilla	mGorGor1v2.1	pat	chr4_pat_hsa17x5:54292844-54303741	-	TBC1D3	LOC129533792	TBC1 domain family member 3G-like
gorilla	mGorGor1v2.1	pat	chr4_pat_hsa17x5:32009483-32020425	+	TBC1D3	LOC129533458	TBC1 domain family member 3G-like
gorilla	mGorGor1v2.1	pat	chr4_pat_hsa17x5:31893544-31904464	-	TBC1D3	LOC101151653	TBC1 domain family member 3G-like
gorilla	mGorGor1v2.1	pat	chr4_pat_hsa17x5:44678473-44689416	-	TBC1D3	LOC101144080	TBC1 domain family member 3G
orangutan	mPonAbe1v2.0	hap1	chr19_hap1_hsa17:68451613-68555866	-	NPEPPS	NPEPPS	aminopeptidase puromycin sensitive
orangutan	mPonAbe1v2.0	hap1	chr19_hap1_hsa17:53587600-53598536	+	TBC1D3	LOC129047324	TBC1 domain family member 3G-like
orangutan	mPonAbe1v2.0	hap1	chr19_hap1_hsa17:53721058-53732016	-	TBC1D3	LOC129051386	TBC1 domain family member 3G-like
orangutan	mPonAbe1v2.0	hap1	chr19_hap1_hsa17:52920836-52931774	+	TBC1D3	LOC129051369	TBC1 domain family member 3G-like
orangutan	mPonAbe1v2.0	hap1	chr19_hap1_hsa17:53085995-53096929	-	TBC1D3	LOC129051378	TBC1 domain family member 3G-like
orangutan	mPonAbe1v2.0	hap1	chr19_hap1_hsa17:50184359-50195285	-	TBC1D3	LOC129051345	TBC1 domain family member 3G
orangutan	mPonAbe1v2.0	hap1	chr19_hap1_hsa17:51075811-51086739	+	TBC1D3	LOC100457721	TBC1 domain family member 3G-like
orangutan	mPonAbe1v2.0	hap1	chr19_hap1_hsa17:51295142-51306078	+	TBC1D3	LOC100444547	TBC1 domain family member 3G
orangutan	mPonAbe1v2.0	hap1	chr19_hap1_hsa17:50571658-50582608	+	TBC1D3	LOC129051357	TBC1 domain family member 3G-like
orangutan	mPonAbe1v2.0	hap1	chr19_hap1_hsa17:51409521-51420203	-	TBC1D3	LOC129047381	TBC1 domain family member 3G-like
orangutan	mPonAbe1v2.0	hap1	chr19_hap1_hsa17:51152338-51163020	-	TBC1D3	LOC129051347	TBC1 domain family member 3G-like
orangutan	mPonAbe1v2.0	hap1	chr19_hap1_hsa17:50432927-50444803	-	TBC1D3	LOC129051350	TBC1 domain family member 3G-like
orangutan	mPonAbe1v2.0	hap1	chr19_hap1_hsa17:53245679-53256607	-	TBC1D3	LOC100462373	TBC1 domain family member 3G
orangutan	mPonAbe1v2.0	hap1	chr19_hap1_hsa17:53034029-53044706	-	TBC1D3	LOC129051370	TBC1 domain family member 3G-like
orangutan	mPonAbe1v2.0	hap1	chr19_hap1_hsa17:50316701-50327368	+	TBC1D3	LOC129047376	TBC1 domain family member 3G-like
orangutan	mPonAbe1v2.0	hap1	chr19_hap1_hsa17:53613138-53620761	-	TBC1D3	LOC100434990	TBC1 domain family member 3G-like
macaque	MFA8v1.1	NA	chr16:59118837-59229445	-	NPEPPS	NPEPPS	aminopeptidase puromycin sensitive
macaque	MFA8v1.1	NA	chr16:36188139-36199210	-	TBC1D3	LOC123569375	TBC1 domain family member 3B-like
macaque	MFA8v1.1	NA	chr16:36424884-36435178	+	TBC1D3	LOC135967622	TBC1 domain family member 3B-like
macaque	MFA8v1.1	NA	chr16:36368789-36379083	-	TBC1D3	LOC135967621	TBC1 domain family member 3B-like
macaque	MFA8v1.1	NA	chr16:36448336-36458630	-	TBC1D3	LOC135967623	TBC1 domain family member 3B-like
macaque	MFA8v1.1	NA	chr16:36824208-36834510	-	TBC1D3	LOC102126137	TBC1 domain family member 3B
macaque	MFA8v1.1	NA	chr16:43107953-43118265	-	TBC1D3	LOC135967875	TBC1 domain family member 3B-like
macaque	MFA8v1.1	NA	chr16:36504558-36514891	+	TBC1D3	LOC135967865	TBC1 domain family member 3B-like
macaque	MFA8v1.1	NA	chr16:36763865-36774170	+	TBC1D3	LOC135967867	TBC1 domain family member 3B-like
macaque	MFA8v1.1	NA	chr16:36975591-36985908	-	TBC1D3	LOC135967869	TBC1 domain family member 3B-like
macaque	MFA8v1.1	NA	chr16:37096278-37106603	-	TBC1D3	LOC135967627	TBC1 domain family member 3G-like
macaque	MFA8v1.1	NA	chr16:36302212-36312532	+	TBC1D3	LOC135967620	TBC1 domain family member 3B-like
macaque	MFA8v1.1	NA	chr16:42839419-42850476	-	TBC1D3	LOC135967641	TBC1 domain family member 3F-like
macaque	MFA8v1.1	NA	chr16:37032993-37043087	+	TBC1D3	LOC135967626	TBC1 domain family member 3G-like
macaque	MFA8v1.1	NA	chr16:42775578-42785637	+	TBC1D3	LOC135967640	TBC1 domain family member 3G-like
macaque	MFA8v1.1	NA	chr16:36940633-36950978	+	TBC1D3	LOC135967868	TBC1 domain family member 3B-like
macaque	MFA8v1.1	NA	chr16:42535217-42544956	+	TBC1D3	LOC135967636	TBC1 domain family member 3G-like
macaque	MFA8v1.1	NA	chr16:42655513-42665252	+	TBC1D3	LOC135967638	TBC1 domain family member 3G-like
macaque	MFA8v1.1	NA	chr16:43048250-43058532	+	TBC1D3	LOC102127271	TBC1 domain family member 3B
macaque	MFA8v1.1	NA	chr16:42592591-42602894	-	TBC1D3	LOC135967637	TBC1 domain family member 3B-like
macaque	MFA8v1.1	NA	chr16:42712888-42723191	-	TBC1D3	LOC135967639	TBC1 domain family member 3B-like
macaque	MFA8v1.1	NA	chr16:36566609-36576950	-	TBC1D3	LOC135967866;LOC135967814	TBC1 domain family member 3F-like;TBC1 domain family member 3B-like
macaque	MFA8v1.1	NA	chr16:42481949-42492238	-	TBC1D3	LOC135967874	TBC1 domain family member 3B-like
macaque	MFA8v1.1	NA	chr16:37212653-37220652	-	TBC1D3	TBC1D29P	TBC1 domain family member 29, pseudogene

### Sheet: ST3C
ST3C. Expression and readthrough features of duplicated CCL4 genes in bonobos and chimpanzees
Species	CCL4 copy	Readthrough with NPEPPS	Expression (TPM)	Readthrough ratio	RNA-seq sample source
Bonobo	LOC100991964	Yes	25.4813	0.6775	Prefrontal cortex bulk RNA-seq (PRJEB33938, ERR3473997)
Bonobo	LOC100991964	Yes	14.8507	0.604453	Prefrontal cortex bulk RNA-seq (PRJEB33938, ERR3473998)
Bonobo	LOC100991964	Yes	19.833	0.794118	Prefrontal cortex bulk RNA-seq (PRJEB33938, ERR3473999)
Bonobo	LOC100991964	Yes	20.3069	0.794821	Prefrontal cortex bulk RNA-seq (PRJEB33938, ERR3474000)
Bonobo	LOC100991964	Yes	18.2029	0.511679	Prefrontal cortex bulk RNA-seq (PRJEB33938, ERR3474001)
Bonobo	LOC100991964	Yes	19.9588	0.757723	Prefrontal cortex bulk RNA-seq (PRJEB33938, ERR3474002)
Bonobo	LOC100991964	Yes	21.448	0.628056	Prefrontal cortex bulk RNA-seq (PRJEB33938, ERR3474003)
Bonobo	LOC100991964	Yes	14.8037	0.840661	Prefrontal cortex bulk RNA-seq (PRJEB33938, ERR3474004)
Bonobo	LOC100991964	Yes	13.3943	0.496923	Prefrontal cortex bulk RNA-seq (PRJEB33938, ERR3474005)
Bonobo	LOC100991964	Yes	17.3895	0.495436	Prefrontal cortex bulk RNA-seq (PRJEB33938, ERR3474006)
Bonobo	LOC117974322	No	0.227634	NA	Prefrontal cortex bulk RNA-seq (PRJEB33938, ERR3473997)
Bonobo	LOC117974322	No	0.224733	NA	Prefrontal cortex bulk RNA-seq (PRJEB33938, ERR3473998)
Bonobo	LOC117974322	No	0.133391	NA	Prefrontal cortex bulk RNA-seq (PRJEB33938, ERR3473999)
Bonobo	LOC117974322	No	0.284606	NA	Prefrontal cortex bulk RNA-seq (PRJEB33938, ERR3474000)
Bonobo	LOC117974322	No	0.06894	NA	Prefrontal cortex bulk RNA-seq (PRJEB33938, ERR3474001)
Bonobo	LOC117974322	No	0.145076	NA	Prefrontal cortex bulk RNA-seq (PRJEB33938, ERR3474002)
Bonobo	LOC117974322	No	0	NA	Prefrontal cortex bulk RNA-seq (PRJEB33938, ERR3474003)
Bonobo	LOC117974322	No	0.079836	NA	Prefrontal cortex bulk RNA-seq (PRJEB33938, ERR3474004)
Bonobo	LOC117974322	No	0.219743	NA	Prefrontal cortex bulk RNA-seq (PRJEB33938, ERR3474005)
Bonobo	LOC117974322	No	0.079806	NA	Prefrontal cortex bulk RNA-seq (PRJEB33938, ERR3474006)
Chimpanzee	LOC455004	Yes	22.3553	1	NPC bulk RNA-seq (this study, R2)
Chimpanzee	LOC455004	Yes	2.24796	1	NPC bulk RNA-seq (this study, SY2D2)
Chimpanzee	LOC455004	Yes	17.0962	1	NPC bulk RNA-seq (this study, Z2_S17_L006)
Chimpanzee	CCL4	No	0.04789	NA	NPC bulk RNA-seq (this study, R2)
Chimpanzee	CCL4	No	0.989457	NA	NPC bulk RNA-seq (this study, SY2D2)
Chimpanzee	CCL4	No	0	NA	NPC bulk RNA-seq (this study, Z2_S17_L006)
